# Non-viral vasculogenic reprogramming restores cognition and mitigates pathology in Alzheimer’s disease

**DOI:** 10.64898/2026.01.22.700900

**Authors:** Diego Alzate-Correa, Jonathan Stranan, Maria A. Rincon-Benavides, Natalia Areiza-Mazo, Luis F. Narvaez-Perez, Shara Jaramillo Garrido, Tracy Nguyen, Roma Patel, William R. Lawrence, Ludmila Diaz-Starokozheva, Ana I. Salazar-Puerta, Andrea Tran, Alex Valentine, Natalia C. Mendonca, Olivia Seline, Junyan Yu, Sydney Ripsky, McKayla Hagan, Stephen Piatkowski, Julie Fitzgerald, Fangli Zhao, Tatiana Z. Cuellar-Gaviria, Russell Lonser, Candice Askwith, Natalia Higuita-Castro, Olga Kokiko-Cochran, Daniel Gallego-Perez

## Abstract

Alzheimer’s Disease (AD) is characterized by progressive cognitive decline associated with amyloid-beta (Aβ) plaques, neurofibrillaiy tangles, inflammation, synaptic loss, and profuse neuronal death. Accumulating evidence demonstrates that cerebrovascular impairment precedes the emergence of neuropathological hallmarks, implicating vascular dysfunction as an early contributor to AD onset and progression. We investigated a non-viral strategy to generate pro-vasculogenic fibroblasts by transiently overexpressing *Etυ2, Foxc2,* and *Fli1 (EFF)* as a potential cell-based therapy for neurovascular deficits in AD. To assess therapeutic potential, ‘FFF-primcď fibroblasts were injected into a mouse model of AD (3xTg-AD) and wild-type controls via the intracerebroventricular (ICV) route, followed by cognitive assessments and subsequent brain tissue analyses. Our findings demonstrate that FFF-primed fibroblasts acquire vasculogenic properties, enhance cerebral blood flow (CBF), and alleviate spatial memory deficits in 3xTg-AD mice. Moreover, transplanted FFF-primed fibroblasts exhibited long-term survival, integrated into the brain vasculature, and promoted cortical vascular remodeling in the AD brain. Notably, ICV deployment of these cells is also correlated with reduced cortical amyloid-beta load, suggesting potential therapeutic benefits in reducing AD pathology. Transcriptomic analysis identified the activation of genes involved in fatty acid oxidation, such as Pparα, known for its anti-amyloidogenic and anti-inflammatory effects. Collectively, these findings highlight non-viral, reprogramming-based vasculogenic cell therapy as a promising strategy for Alzheimer’s disease, capable of alleviating cognitive decline and addressing AD pathology across cellular and tissue scales.
