## Supplemental Table 2 for "Non-viral vasculogenic reprogramming restores cognition and mitigates pathology in Alzheimer’s disease"

Table: Gene sets enriched in phenotype Sham (4 samples)�[plain text format]
	GS	GS DETAILS	SIZE	ES	NES	NOM p-val	FDR q-val	FWER p-val	RANK AT MAX	LEADING EDGE
	follow link to MSigDB
1	HALLMARK_INTERFERON_GAMMA_RESPONSE	Details ...	184	0.81	1.93	0	0.035	0.017	1322	tags=68%, list=6%, signal=72%
2	HALLMARK_APOPTOSIS	Details ...	157	0.47	1.91	0	0.022	0.026	1908	tags=22%, list=9%, signal=24%
3	HALLMARK_TNFA_SIGNALING_VIA_NFKB	Details ...	192	0.68	1.81	0	0.045	0.094	1989	tags=52%, list=9%, signal=56%
4	HALLMARK_UV_RESPONSE_UP	Details ...	152	0.38	1.81	0	0.036	0.094	1304	tags=13%, list=6%, signal=13%
5	HALLMARK_EPITHELIAL_MESENCHYMAL_TRANSITION	Details ...	191	0.32	1.76	0	0.046	0.117	1538	tags=20%, list=7%, signal=22%
6	HALLMARK_IL6_JAK_STAT3_SIGNALING	Details ...	79	0.58	1.73	0	0.047	0.144	1908	tags=41%, list=9%, signal=44%
7	HALLMARK_INTERFERON_ALPHA_RESPONSE	Details ...	93	0.88	1.72	0	0.041	0.144	928	tags=74%, list=4%, signal=77%
8	HALLMARK_INFLAMMATORY_RESPONSE	Details ...	186	0.53	1.71	0	0.039	0.144	1611	tags=40%, list=7%, signal=43%
9	HALLMARK_IL2_STAT5_SIGNALING	Details ...	188	0.39	1.69	0	0.036	0.144	1667	tags=24%, list=8%, signal=26%
10	HALLMARK_HYPOXIA	Details ...	193	0.48	1.69	0	0.033	0.144	1911	tags=31%, list=9%, signal=33%
11	HALLMARK_COMPLEMENT	Details ...	167	0.34	1.64	0	0.04	0.179	1609	tags=23%, list=7%, signal=24%
12	HALLMARK_ANGIOGENESIS	Details ...	33	0.41	1.58	0	0.062	0.309	1219	tags=21%, list=6%, signal=22%
13	HALLMARK_UV_RESPONSE_DN	Details ...	144	0.36	1.55	0	0.063	0.309	2994	tags=31%, list=14%, signal=36%
14	HALLMARK_ALLOGRAFT_REJECTION	Details ...	168	0.39	1.54	0	0.072	0.388	752	tags=21%, list=3%, signal=21%
15	HALLMARK_P53_PATHWAY	Details ...	197	0.35	1.53	0	0.072	0.403	2213	tags=22%, list=10%, signal=25%
16	HALLMARK_GLYCOLYSIS	Details ...	191	0.33	1.48	0	0.092	0.46	1912	tags=19%, list=9%, signal=20%
17	HALLMARK_G2M_CHECKPOINT	Details ...	195	0.33	1.43	0.125	0.132	0.578	3791	tags=27%, list=18%, signal=32%
18	HALLMARK_PI3K_AKT_MTOR_SIGNALING	Details ...	103	0.26	1.29	0.135	0.249	0.877	3973	tags=27%, list=18%, signal=33%
19	HALLMARK_MITOTIC_SPINDLE	Details ...	199	0.28	1.29	0.162	0.245	0.877	3758	tags=29%, list=17%, signal=35%
