## Supplemental Table 4 for "Non-viral vasculogenic reprogramming restores cognition and mitigates pathology in Alzheimer’s disease"

Table: Gene sets enriched in phenotype EFF (4 samples)�[plain text format]
	GS	GS DETAILS	SIZE	ES	NES	NOM p-val	FDR q-val	FWER p-val	RANK AT MAX	LEADING EDGE
	follow link to MSigDB
1	HALLMARK_ANGIOGENESIS	Details ...	33	0.65	2.29	0	0.016	0.009	1613	tags=42%, list=7%, signal=46%
2	HALLMARK_GLYCOLYSIS	Details ...	193	0.52	2.25	0	0.01	0.014	2455	tags=33%, list=11%, signal=36%
3	HALLMARK_APOPTOSIS	Details ...	156	0.5	2.15	0	0.021	0.046	2188	tags=31%, list=10%, signal=34%
4	HALLMARK_HYPOXIA	Details ...	192	0.6	2.14	0	0.017	0.046	2237	tags=44%, list=10%, signal=49%
5	HALLMARK_TNFA_SIGNALING_VIA_NFKB	Details ...	195	0.67	2.08	0	0.017	0.058	2155	tags=53%, list=10%, signal=59%
6	HALLMARK_INFLAMMATORY_RESPONSE	Details ...	188	0.66	2.02	0	0.015	0.058	993	tags=45%, list=5%, signal=47%
7	HALLMARK_P53_PATHWAY	Details ...	196	0.4	1.99	0	0.014	0.058	1637	tags=20%, list=7%, signal=21%
8	HALLMARK_EPITHELIAL_MESENCHYMAL_TRANSITION	Details ...	193	0.35	1.96	0	0.013	0.058	2010	tags=26%, list=9%, signal=28%
9	HALLMARK_IL2_STAT5_SIGNALING	Details ...	191	0.53	1.92	0	0.012	0.058	2705	tags=38%, list=12%, signal=43%
10	HALLMARK_INTERFERON_GAMMA_RESPONSE	Details ...	186	0.79	1.89	0	0.016	0.069	1417	tags=65%, list=6%, signal=68%
11	HALLMARK_MTORC1_SIGNALING	Details ...	199	0.5	1.86	0	0.021	0.109	2155	tags=30%, list=10%, signal=33%
12	HALLMARK_PI3K_AKT_MTOR_SIGNALING	Details ...	103	0.33	1.83	0	0.025	0.129	2844	tags=22%, list=13%, signal=26%
13	HALLMARK_ALLOGRAFT_REJECTION	Details ...	168	0.48	1.82	0	0.025	0.129	1265	tags=28%, list=6%, signal=29%
14	HALLMARK_REACTIVE_OXYGEN_SPECIES_PATHWAY	Details ...	47	0.5	1.82	0	0.024	0.129	2391	tags=30%, list=11%, signal=33%
15	HALLMARK_PEROXISOME	Details ...	94	0.4	1.77	0	0.025	0.129	2451	tags=19%, list=11%, signal=21%
16	HALLMARK_INTERFERON_ALPHA_RESPONSE	Details ...	93	0.85	1.76	0	0.025	0.145	1447	tags=77%, list=7%, signal=83%
17	HALLMARK_IL6_JAK_STAT3_SIGNALING	Details ...	81	0.73	1.76	0	0.024	0.145	2427	tags=57%, list=11%, signal=64%
18	HALLMARK_HEME_METABOLISM	Details ...	176	0.33	1.69	0	0.031	0.18	3604	tags=27%, list=16%, signal=32%
19	HALLMARK_COMPLEMENT	Details ...	171	0.43	1.69	0	0.03	0.18	2170	tags=32%, list=10%, signal=35%
20	HALLMARK_UV_RESPONSE_UP	Details ...	152	0.37	1.69	0	0.028	0.18	1556	tags=15%, list=7%, signal=16%
21	HALLMARK_UV_RESPONSE_DN		144	0.37	1.66	0	0.032	0.213	2812	tags=29%, list=13%, signal=33%
22	HALLMARK_G2M_CHECKPOINT		195	0.46	1.63	0	0.033	0.241	3099	tags=32%, list=14%, signal=37%
23	HALLMARK_FATTY_ACID_METABOLISM		146	0.31	1.57	0.029	0.046	0.338	3080	tags=21%, list=14%, signal=25%
24	HALLMARK_XENOBIOTIC_METABOLISM		176	0.36	1.57	0	0.048	0.356	1743	tags=20%, list=8%, signal=22%
25	HALLMARK_E2F_TARGETS		199	0.41	1.57	0.079	0.05	0.366	3228	tags=27%, list=15%, signal=31%
26	HALLMARK_UNFOLDED_PROTEIN_RESPONSE		110	0.3	1.56	0	0.048	0.379	4440	tags=25%, list=20%, signal=31%
27	HALLMARK_ESTROGEN_RESPONSE_EARLY		188	0.33	1.55	0	0.052	0.419	1888	tags=22%, list=9%, signal=24%
28	HALLMARK_ADIPOGENESIS		196	0.3	1.49	0	0.073	0.522	2496	tags=18%, list=11%, signal=20%
29	HALLMARK_COAGULATION		112	0.33	1.47	0	0.08	0.57	1949	tags=25%, list=9%, signal=27%
30	HALLMARK_KRAS_SIGNALING_UP		188	0.35	1.46	0	0.079	0.57	2159	tags=30%, list=10%, signal=33%
31	HALLMARK_PROTEIN_SECRETION		94	0.33	1.42	0.06	0.097	0.626	6146	tags=40%, list=28%, signal=56%
32	HALLMARK_MITOTIC_SPINDLE		199	0.28	1.31	0.169	0.181	0.845	2911	tags=25%, list=13%, signal=29%
33	HALLMARK_BILE_ACID_METABOLISM		99	0.3	1.26	0.131	0.228	0.886	2451	tags=19%, list=11%, signal=22%
