## Supplemental Table 6 for "Non-viral vasculogenic reprogramming restores cognition and mitigates pathology in Alzheimer’s disease"

Table: Gene sets enriched in phenotype EFF (4 samples)�[plain text format]
	GS	GS DETAILS	SIZE	ES	NES	NOM p-val	FDR q-val	FWER p-val	RANK AT MAX	LEADING EDGE
	follow link to MSigDB
1	HALLMARK_P53_PATHWAY	Details ...	196	0.38	2	0	0.021	0.009	1525	tags=17%, list=7%, signal=18%
2	HALLMARK_HYPOXIA	Details ...	190	0.61	2	0	0.015	0.017	1885	tags=44%, list=9%, signal=48%
3	HALLMARK_GLYCOLYSIS	Details ...	190	0.54	1.97	0	0.012	0.017	1896	tags=29%, list=9%, signal=32%
4	HALLMARK_ANGIOGENESIS	Details ...	33	0.74	1.96	0	0.011	0.017	1092	tags=39%, list=5%, signal=41%
5	HALLMARK_APOPTOSIS	Details ...	156	0.43	1.96	0	0.011	0.017	1525	tags=20%, list=7%, signal=21%
6	HALLMARK_INFLAMMATORY_RESPONSE	Details ...	184	0.73	1.93	0	0.015	0.03	2497	tags=52%, list=12%, signal=59%
7	HALLMARK_IL2_STAT5_SIGNALING	Details ...	190	0.59	1.89	0	0.018	0.047	2554	tags=38%, list=12%, signal=43%
8	HALLMARK_EPITHELIAL_MESENCHYMAL_TRANSITION	Details ...	193	0.36	1.89	0	0.017	0.047	1547	tags=24%, list=7%, signal=26%
9	HALLMARK_MTORC1_SIGNALING	Details ...	199	0.55	1.84	0	0.019	0.047	2562	tags=31%, list=12%, signal=35%
10	HALLMARK_TNFA_SIGNALING_VIA_NFKB	Details ...	195	0.62	1.8	0	0.018	0.047	2500	tags=49%, list=12%, signal=55%
11	HALLMARK_FATTY_ACID_METABOLISM	Details ...	147	0.34	1.78	0	0.017	0.047	2288	tags=16%, list=11%, signal=18%
12	HALLMARK_ALLOGRAFT_REJECTION	Details ...	165	0.6	1.77	0	0.016	0.047	2704	tags=35%, list=13%, signal=40%
13	HALLMARK_UV_RESPONSE_UP	Details ...	152	0.36	1.77	0	0.016	0.047	2634	tags=18%, list=12%, signal=21%
14	HALLMARK_PEROXISOME	Details ...	94	0.42	1.75	0	0.018	0.06	1922	tags=17%, list=9%, signal=19%
15	HALLMARK_HEME_METABOLISM	Details ...	175	0.38	1.73	0	0.017	0.06	4887	tags=34%, list=23%, signal=43%
16	HALLMARK_REACTIVE_OXYGEN_SPECIES_PATHWAY	Details ...	46	0.6	1.72	0	0.016	0.06	1826	tags=33%, list=9%, signal=36%
17	HALLMARK_IL6_JAK_STAT3_SIGNALING	Details ...	81	0.77	1.7	0	0.021	0.07	1560	tags=47%, list=7%, signal=50%
18	HALLMARK_XENOBIOTIC_METABOLISM	Details ...	173	0.45	1.67	0	0.024	0.095	3873	tags=38%, list=18%, signal=46%
19	HALLMARK_COMPLEMENT	Details ...	170	0.52	1.67	0	0.024	0.095	2484	tags=34%, list=12%, signal=38%
20	HALLMARK_KRAS_SIGNALING_UP	Details ...	187	0.44	1.66	0	0.023	0.095	2282	tags=32%, list=11%, signal=35%
21	HALLMARK_UV_RESPONSE_DN		144	0.35	1.63	0	0.025	0.122	2075	tags=22%, list=10%, signal=24%
22	HALLMARK_CHOLESTEROL_HOMEOSTASIS		70	0.33	1.61	0	0.029	0.146	2432	tags=21%, list=11%, signal=24%
23	HALLMARK_INTERFERON_GAMMA_RESPONSE		186	0.63	1.59	0	0.031	0.2	3038	tags=45%, list=14%, signal=52%
24	HALLMARK_ADIPOGENESIS		195	0.33	1.59	0	0.03	0.2	4102	tags=26%, list=19%, signal=32%
25	HALLMARK_UNFOLDED_PROTEIN_RESPONSE		110	0.4	1.57	0	0.031	0.222	4021	tags=27%, list=19%, signal=33%
26	HALLMARK_MYC_TARGETS_V2		58	0.34	1.55	0.068	0.033	0.263	1097	tags=9%, list=5%, signal=9%
27	HALLMARK_COAGULATION		107	0.41	1.54	0	0.037	0.316	2673	tags=32%, list=13%, signal=36%
28	HALLMARK_PROTEIN_SECRETION		92	0.34	1.53	0	0.039	0.316	6306	tags=36%, list=30%, signal=51%
29	HALLMARK_E2F_TARGETS		199	0.46	1.51	0.117	0.042	0.354	4021	tags=34%, list=19%, signal=42%
30	HALLMARK_ESTROGEN_RESPONSE_EARLY		187	0.35	1.51	0	0.043	0.378	1811	tags=19%, list=8%, signal=21%
31	HALLMARK_PI3K_AKT_MTOR_SIGNALING		104	0.31	1.49	0.056	0.048	0.411	3385	tags=19%, list=16%, signal=23%
32	HALLMARK_G2M_CHECKPOINT		195	0.42	1.46	0.141	0.062	0.465	4245	tags=34%, list=20%, signal=43%
33	HALLMARK_ESTROGEN_RESPONSE_LATE		179	0.34	1.44	0	0.064	0.473	1805	tags=21%, list=8%, signal=22%
34	HALLMARK_INTERFERON_ALPHA_RESPONSE		93	0.6	1.4	0.025	0.09	0.581	3814	tags=48%, list=18%, signal=59%
35	HALLMARK_MYC_TARGETS_V1		197	0.3	1.31	0.215	0.146	0.745	7757	tags=41%, list=36%, signal=63%
36	HALLMARK_BILE_ACID_METABOLISM		97	0.3	1.21	0.16	0.237	0.913	1584	tags=12%, list=7%, signal=13%
37	HALLMARK_DNA_REPAIR		147	0.26	1.2	0.29	0.239	0.913	7099	tags=37%, list=33%, signal=56%
