## Supplemental Table 8 for "Non-viral vasculogenic reprogramming restores cognition and mitigates pathology in Alzheimer’s disease"

Table: Gene sets enriched in phenotype WT_EFF (5 samples)�[plain text format]
	GS	GS DETAILS	SIZE	ES	NES	NOM p-val	FDR q-val	FWER p-val	RANK AT MAX	LEADING EDGE
	follow link to MSigDB
1	HALLMARK_MYC_TARGETS_V1	Details ...	197	0.45	1.73	0	0.152	0.118	8532	tags=58%, list=33%, signal=86%
2	HALLMARK_DNA_REPAIR	Details ...	147	0.43	1.7	0.044	0.092	0.138	6817	tags=47%, list=26%, signal=63%
3	HALLMARK_MYC_TARGETS_V2	Details ...	58	0.43	1.68	0.027	0.077	0.167	7137	tags=47%, list=27%, signal=64%
4	HALLMARK_REACTIVE_OXYGEN_SPECIES_PATHWAY	Details ...	48	0.46	1.67	0	0.061	0.168	6078	tags=50%, list=23%, signal=65%
5	HALLMARK_OXIDATIVE_PHOSPHORYLATION	Details ...	195	0.56	1.66	0.008	0.057	0.195	6408	tags=55%, list=25%, signal=73%
6	HALLMARK_FATTY_ACID_METABOLISM	Details ...	151	0.32	1.5	0.016	0.183	0.527	7410	tags=41%, list=29%, signal=57%
7	HALLMARK_UV_RESPONSE_UP	Details ...	156	0.32	1.47	0	0.192	0.576	8519	tags=48%, list=33%, signal=71%
8	HALLMARK_ADIPOGENESIS	Details ...	199	0.28	1.45	0.088	0.189	0.618	6829	tags=36%, list=26%, signal=48%
