## Supplemental Table 9 for "Non-viral vasculogenic reprogramming restores cognition and mitigates pathology in Alzheimer’s disease"

gene_id	3xTg-AD-EFF_1	3xTg-AD-EFF_2	3xTg-AD-EFF_3	3xTg-AD-EFF_4	3xTg-AD-EFF_5	3xTg-AD-Sham_1	3xTg-AD-Sham_2	3xTg-AD-Sham_3	3xTg-AD-Sham_4	3xTg-AD-Sham_5	3xTg-AD-EFF	3xTg-AD-Sham	log2FoldChange	pvalue	padj	gene_name	gene_chr	gene_start	gene_end	gene_strand	gene_length	gene_biotype	gene_description	tf_family
ENSMUSG00000061436	191.9464996	605.0596858	403.4413454	325.3114087	525.0757174	55.39833935	88.01962633	123.2869733	83.09268918	82.3346969	410.1669314	86.42646502	2.245719845	5.41696472155666e-17	1.10045638318424e-12	Hipk2	6	38671325	38853099	-	8836	protein_coding	homeodomain interacting protein kinase 2 [Source:MGI Symbol;Acc:MGI:1314872]	-
ENSMUSG00000005893	296.3879773	760.8474787	495.8235665	476.7845333	630.9049317	138.9994697	187.7153255	188.7831779	216.8516522	162.7766421	532.1496975	179.0252535	1.571442791	4.91318468041546e-14	3.17345603066892e-10	Nr2c2	6	92068371	92151275	+	14935	protein_coding	nuclear receptor subfamily 2, group C, member 2 [Source:MGI Symbol;Acc:MGI:1352466]	RXR-like
ENSMUSG00000107877	85.62319345	134.6810596	122.7864964	103.6930115	146.5327583	16.11588054	43.11165371	43.34307656	34.45306625	41.64053636	118.6633039	35.73284268	1.726073214	3.31068909468265e-13	1.12094414930797e-09	ENSMUSG00000107877	11	72044923	72097852	-	7987	protein_coding	novel protein	-
ENSMUSG00000107962	99.73690666	151.7674627	114.60073	112.8423949	126.1809863	23.16657828	53.88956714	52.01169187	41.54634459	47.31879132	121.0256961	43.58659464	1.468667911	1.05556651344167e-12	3.06340481722393e-09	Gm43980	6	49231785	49233396	+	1612	TEC	predicted gene, 43980 [Source:MGI Symbol;Acc:MGI:5690372]	-
ENSMUSG00000120081	16.93645585	77.39135517	51.45338898	50.8299076	60.03772737	3.021727601	8.981594524	9.63179479	6.079952867	7.571006612	51.32976699	7.057215279	2.853329342	1.31462718424767e-11	2.96740569422126e-08	ENSMUSG00000120081	11	31820874	31821796	+	923	lncRNA	novel transcript	-
ENSMUSG00000022801	166.5418158	233.179148	217.5075079	175.8714803	181.1307707	72.52146243	108.6772937	119.4342554	78.02606179	78.5491936	194.8461446	91.44165339	1.0878635	7.86090757366158e-11	1.45176670326304e-07	Lrch3	16	32734470	32836017	+	6610	protein_coding	leucine-rich repeats and calponin homology (CH) domain containing 3 [Source:MGI Symbol;Acc:MGI:1917394]	-
ENSMUSG00000094410	31.99108327	132.6708946	38.59004173	36.59753347	47.82666418	0	4.490797262	8.668615311	5.066627389	9.463758265	57.53524344	5.537959645	3.371749217	1.67536484208071e-10	2.4310740547764e-07	Zbed6	1	133547678	133589056	-	10156	protein_coding	zinc finger, BED type containing 6 [Source:NCBI gene (formerly Entrezgene);Acc:667118]	zf-BED
ENSMUSG00000107810	22.58194113	82.41676784	52.62278418	26.43155195	49.86184138	4.028970135	6.287116167	8.668615311	10.13325478	7.571006612	46.7829773	7.3377926	2.671843211	2.20402022672878e-10	2.98497806039968e-07	Gm18609	6	128162240	128165840	+	3601	processed_pseudogene	predicted gene, 18609 [Source:MGI Symbol;Acc:MGI:5010794]	-
ENSMUSG00000084911	47.9866249	76.38627263	72.50250265	51.84650575	60.03772737	28.20279094	23.35214576	26.96902541	15.19988217	16.08838905	61.75192666	21.96244667	1.487838495	1.30382310413948e-09	1.65544789753709e-06	Gm16185	9	96967379	96970663	+	3207	lncRNA	predicted gene 16185 [Source:MGI Symbol;Acc:MGI:3802169]	-
ENSMUSG00000121184	8.468227924	51.25920927	18.71032326	17.28216858	30.52765799	1.007242534	1.796318905	2.889538437	1.013325478	0.946375826	25.2495174	1.530560236	4.036263253	5.25227476265262e-09	5.92777565573822e-06	ENSMUSG00000121184	11	100912248	100914068	+	1821	lncRNA	novel transcript, sense intronic to Atp6v0a1	-
ENSMUSG00000050954	83.74136502	145.7369675	149.6825861	106.742806	148.5679355	55.39833935	57.48220495	49.12215343	64.85283058	66.24630785	126.894332	58.62036723	1.111418325	6.83564921838616e-09	7.30874809850078e-06	Zfp169	13	48641123	48666927	-	8017	protein_coding	zinc finger protein 169 [Source:MGI Symbol;Acc:MGI:1915161]	zf-C2H2
ENSMUSG00000072294	73.39130867	192.9758466	113.4313348	125.0415727	130.2513407	66.47800722	44.00981317	51.04851239	52.69292485	53.94342211	127.0182807	53.63453595	1.245061547	8.11097421895469e-08	7.16410614165498e-05	Klf12	14	100108068	100522115	-	6985	protein_coding	Kruppel-like factor 12 [Source:MGI Symbol;Acc:MGI:1333796]	zf-C2H2
ENSMUSG00000080242	55.51393861	1906.641568	2129.468666	3506.247026	43.75630978	40.28970135	34.13005919	30.82174333	43.57299555	50.1579188	1528.325502	39.79448364	5.263271228	8.64242534770742e-08	7.31545295577817e-05	Atp6v0c-ps2	6	37783021	37783485	+	465	processed_pseudogene	ATPase, H+ transporting, lysosomal V0 subunit C, pseudogene 2 [Source:MGI Symbol;Acc:MGI:2151816]	-
ENSMUSG00000048732	42.34113962	153.7776278	119.2783108	72.1784688	109.8995688	33.23900361	28.74110248	39.49035864	32.42641529	35.01590558	99.49502315	33.78255712	1.556785341	1.40085299834506e-07	0.00011199	Klhl11	11	100353440	100363567	-	2393	protein_coding	kelch-like 11 [Source:MGI Symbol;Acc:MGI:2388648]	-
ENSMUSG00000102976	79.97770817	147.7471326	79.51887387	97.5934226	89.54779676	33.23900361	52.09324824	52.97487135	48.63962293	36.90865723	98.8769868	44.77108067	1.142693386	2.3842544550779e-07	0.000167021	Zc3h11a	1	133547600	133589118	-	6031	protein_coding	zinc finger CCCH type containing 11A [Source:MGI Symbol;Acc:MGI:1917829]	-
ENSMUSG00000115692	46.10479647	62.31511715	57.300365	56.92949651	90.56538536	15.10863801	17.0650296	33.71128177	12.15990573	31.23040227	62.6430321	21.85505147	1.51575392	3.88973497069014e-07	0.000239454	Gm49163	17	23984235	23986092	+	705	lncRNA	predicted gene, 49163 [Source:MGI Symbol;Acc:MGI:6118588]	-
ENSMUSG00000038630	38.57748276	143.7268025	135.6498437	119.9585819	157.7262329	33.23900361	30.53742138	51.04851239	50.66627389	33.12315393	119.1277887	39.72287304	1.584338523	4.49849162294759e-07	0.000268785	Zkscan16	4	58943628	58958355	+	2794	protein_coding	zinc finger with KRAB and SCAN domains 16 [Source:MGI Symbol;Acc:MGI:3510405]	zf-C2H2
ENSMUSG00000074220	45.16388226	95.48284079	80.68826907	42.69712239	84.45985376	24.17382081	24.25030521	33.71128177	28.37311338	26.49852314	69.69839365	27.40140886	1.344862039	5.1797348824262e-07	0.000294566	Zfp382	7	29821367	29834375	+	2298	protein_coding	zinc finger protein 382 [Source:MGI Symbol;Acc:MGI:3588204]	zf-C2H2
ENSMUSG00000090053	20.7001127	85.43201544	51.45338898	35.58093532	78.35432216	11.07966787	19.75950795	10.59497427	18.2398586	12.30288574	54.30415492	14.39537889	1.912406121	6.78255073688172e-07	0.000344469	Pakap	4	57434247	57712016	+	3616	protein_coding	paralemmin A kinase anchor protein [Source:MGI Symbol;Acc:MGI:5141924]	-
ENSMUSG00000107000	72.45039446	137.6963072	101.7373827	135.2075542	152.6382899	23.16657828	58.3803644	56.82758926	63.8395051	44.47966384	119.9459857	49.33874018	1.280128721	9.20685222969755e-07	0.000440983	Gm43481	5	134295919	134299590	-	3672	TEC	predicted gene 43481 [Source:MGI Symbol;Acc:MGI:5663618]	-
ENSMUSG00000021448	145.8417031	538.7242386	347.3103756	312.0956327	371.4198388	161.1588054	132.927599	168.5564088	149.9721707	125.8679849	343.0783578	147.6965938	1.215801776	9.33411569130334e-07	0.000440983	Shc3	13	51585077	51723523	-	4654	protein_coding	src homology 2 domain-containing transforming protein C3 [Source:MGI Symbol;Acc:MGI:106179]	-
ENSMUSG00000007653	395.1839698	985.9859665	617.4406677	499.1496927	758.1035067	117.8473764	205.6785146	260.0584593	303.9976433	233.7548291	651.1727606	224.2673646	1.537776391	9.97244325044844e-07	0.000460432	Gabrb2	11	42310584	42519855	+	6360	protein_coding	gamma-aminobutyric acid (GABA) A receptor, subunit beta 2 [Source:MGI Symbol;Acc:MGI:95620]	-
ENSMUSG00000091890	28.22742641	43.21854899	60.80855061	49.81330945	41.72113258	10.07242534	26.94478357	8.668615311	12.15990573	16.08838905	44.75779361	14.7868238	1.582861565	1.56233919636935e-06	0.000675296	A830073O21Rik	7	73387677	73390772	-	3096	TEC	RIKEN cDNA A830073O21 gene [Source:MGI Symbol;Acc:MGI:2443692]	-
ENSMUSG00000102602	23.52285534	41.20838392	14.03274245	21.34856119	26.45730359	2.014485067	6.287116167	4.815897395	11.14658026	5.678254959	25.3139693	5.988466769	2.086062511	1.80892757634225e-06	0.000765591	A930004J17Rik	4	131605939	131610548	+	4610	TEC	RIKEN cDNA A930004J17 gene [Source:MGI Symbol;Acc:MGI:2442442]	-
ENSMUSG00000057666	2429.4405	2704.677101	272.4690825	2934.918865	1190.578661	397.8608008	322.4392434	315.9228691	281.7044828	355.8373107	1906.416842	334.7529414	2.50976824	2.00601245950876e-06	0.000821302	Gapdh	6	125138678	125143430	-	4133	protein_coding	glyceraldehyde-3-phosphate dehydrogenase [Source:MGI Symbol;Acc:MGI:95640]	-
ENSMUSG00000104245	18.81828427	29.1473935	18.71032326	19.31536489	28.49248079	3.021727601	5.388956714	7.705435832	7.093278345	9.463758265	22.89676934	6.534631351	1.807724228	2.23332696705805e-06	0.00083037	Gm38155	1	187077167	187109666	-	2763	lncRNA	predicted gene, 38155 [Source:MGI Symbol;Acc:MGI:5611383]	-
ENSMUSG00000103364	29.16834063	19.09656816	17.54092806	19.31536489	18.31659479	54.39109682	43.11165371	61.64348666	32.42641529	51.10429463	20.6875593	48.53538942	-1.222884499	2.23666713005419e-06	0.00083037	Gm38157	1	34071181	34072878	+	1698	TEC	predicted gene, 38157 [Source:MGI Symbol;Acc:MGI:5611385]	-
ENSMUSG00000104344	14.11371321	48.24396166	18.71032326	18.29876674	45.79148698	5.036212668	6.287116167	6.742256353	7.093278345	8.517382438	29.03165037	6.735249194	2.10770584	2.78810692026769e-06	0.000960007	Gm38077	9	104941976	104945220	+	3245	TEC	predicted gene, 38077 [Source:MGI Symbol;Acc:MGI:5611305]	-
ENSMUSG00000108897	7.52731371	15.07623802	15.20213765	12.19917782	13.22865179	1.007242534	1.796318905	2.889538437	2.026650956	0.946375826	12.6467038	1.733225331	2.860011276	3.57290377907922e-06	0.001209726	Gm44861	7	89691905	89693124	+	1220	TEC	predicted gene 44861 [Source:MGI Symbol;Acc:MGI:5753437]	-
ENSMUSG00000087314	25.40468377	54.27445687	53.79217938	33.54773902	38.66836678	12.0869104	22.45398631	11.55815375	16.21320764	15.14201322	41.13748516	15.49085427	1.398386862	4.65839164639531e-06	0.001391695	Prkag2os2	5	25078542	25080932	+	1432	lncRNA	protein kinase, AMP-activated, gamma 2 non-catalytic subunit, opposite strand 2 [Source:MGI Symbol;Acc:MGI:3783001]	-
ENSMUSG00000055980	124.2006762	142.7217199	100.5679875	89.46063738	102.7764486	30.21727601	52.99140769	66.45938405	79.03938727	41.64053636	111.9454939	54.06959828	1.051705895	7.09505610852813e-06	0.001824507	Irs1	1	82210822	82269137	-	9144	protein_coding	insulin receptor substrate 1 [Source:MGI Symbol;Acc:MGI:99454]	-
ENSMUSG00000103831	5.645485282	32.16264111	8.185766428	17.28216858	17.29900619	0	0	4.815897395	1.013325478	0.946375826	16.11501352	1.35511974	3.576901718	7.54326268009564e-06	0.001883875	Gm37608	7	79166630	79168509	+	1880	TEC	predicted gene, 37608 [Source:MGI Symbol;Acc:MGI:5610836]	-
ENSMUSG00000107524	29.16834063	36.18297125	25.72669449	18.29876674	36.63318958	7.050697736	14.37055124	14.44769219	5.066627389	8.517382438	29.20199254	9.890590197	1.553344582	1.17642608157448e-05	0.002646615	Gm44136	3	40818383	40819488	-	1106	TEC	predicted gene, 44136 [Source:MGI Symbol;Acc:MGI:5690528]	-
ENSMUSG00000041552	49.86845333	79.40152024	68.99431704	51.84650575	46.80907558	19.13760814	26.94478357	20.22676906	43.57299555	23.65939566	59.38397439	26.7083104	1.153008135	1.26472909690081e-05	0.002733295	Ptchd1	X	154356451	154406810	-	3005	protein_coding	patched domain containing 1 [Source:MGI Symbol;Acc:MGI:2685233]	-
ENSMUSG00000096403	9.409142137	332.682319	279.4854538	541.846815	4.070354398	10.07242534	10.77791343	7.705435832	12.15990573	11.35650992	233.4988169	10.41443805	4.486717974	1.30469479205865e-05	0.002780003	Rnps1-ps	6	7982541	7983383	-	843	processed_pseudogene	RNA binding protein with serine rich domain 1, pseudogene [Source:MGI Symbol;Acc:MGI:3708729]	-
ENSMUSG00000050141	31.99108327	79.40152024	65.48613142	43.71372054	77.33673356	14.10139547	15.26871069	33.71128177	11.14658026	30.28402645	59.58583781	20.90239893	1.507244169	1.47969791449407e-05	0.002976244	Fam205c	4	42868004	42874234	-	1871	protein_coding	family with sequence similarity 205, member C [Source:MGI Symbol;Acc:MGI:2679716]	-
ENSMUSG00000108064	13.17279899	20.10165069	22.21850888	23.3817575	21.36936059	1.007242534	5.388956714	9.63179479	3.039976433	7.571006612	20.04881533	5.327795417	1.896693198	1.55831198227784e-05	0.003103638	Gm44423	6	87773052	87776209	-	3158	TEC	predicted gene, 44423 [Source:MGI Symbol;Acc:MGI:5690815]	-
ENSMUSG00000058064	22.58194113	201.0165069	180.0868614	443.2367943	13.22865179	19.13760814	18.8613485	15.41087166	12.15990573	13.24926157	172.0301511	15.76379912	3.447551816	2.61266039076385e-05	0.004615321	Gm10036	18	15965851	15966384	+	534	processed_pseudogene	predicted gene 10036 [Source:MGI Symbol;Acc:MGI:3642334]	-
ENSMUSG00000115801	0.940914214	28.14231097	23.38790408	43.71372054	1.0175886	2.014485067	0.898159452	0.963179479	0	0	19.44048768	0.7751648	4.651490438	2.87601355015693e-05	0.004877498	ENSMUSG00000115801	14	44781512	44874658	-	93147	lncRNA	novel transcript	-
ENSMUSG00000074506	128.9052473	63.32019968	104.0761732	127.074769	59.02013877	58.42006695	52.99140769	37.56399968	27.3597879	19.87389236	96.47930558	39.24183092	1.297600071	2.88112088752161e-05	0.004877498	Gm10705	3	87114852	87115312	-	461	processed_pseudogene	predicted gene 10705 [Source:MGI Symbol;Acc:MGI:3708678]	-
ENSMUSG00000010492	15.99554163	34.17280618	35.08185612	14.23237413	23.40453779	8.05794027	9.879753976	6.742256353	3.039976433	9.463758265	24.57742317	7.436737059	1.710052748	3.08774646933415e-05	0.005067384	Uckl1os	2	181220273	181226963	+	2522	lncRNA	uridine-cytidine kinase 1-like 1, opposite strand [Source:MGI Symbol;Acc:MGI:3801877]	-
ENSMUSG00000107470	14.11371321	389.9720234	357.8349324	299.8964549	17.29900619	23.16657828	19.75950795	16.37405114	20.26650956	10.41013409	215.823226	17.9953562	3.584243667	3.14092381030397e-05	0.005104629	Gm3375	7	3230842	3231636	+	795	processed_pseudogene	predicted gene 3375 [Source:MGI Symbol;Acc:MGI:3781553]	-
ENSMUSG00000029638	28.22742641	55.2795394	63.14734102	32.53114087	56.98496157	13.09415294	26.04662412	14.44769219	13.17323121	26.49852314	47.23408185	18.65204472	1.32920565	3.32851607772062e-05	0.005282719	Glcci1	6	8509600	8597548	+	7756	protein_coding	glucocorticoid induced transcript 1 [Source:MGI Symbol;Acc:MGI:2179717]	-
ENSMUSG00000102496	11.29097056	43.21854899	26.89608969	22.36515935	25.43971499	6.043455202	7.185275619	8.668615311	12.15990573	5.678254959	25.84209672	7.947101365	1.70235472	3.65351919631907e-05	0.005709326	Gm36989	18	35707960	35710119	+	2160	TEC	predicted gene, 36989 [Source:MGI Symbol;Acc:MGI:5610217]	-
ENSMUSG00000064208	32.93199748	18.09148562	26.89608969	34.56433717	38.66836678	13.09415294	11.67607288	12.52133323	16.21320764	8.517382438	30.23045535	12.40442983	1.291389883	3.86941308352335e-05	0.00591031	Gm10145	10	27812360	27812821	+	462	processed_pseudogene	predicted gene 10145 [Source:MGI Symbol;Acc:MGI:3704353]	-
ENSMUSG00000073016	20.7001127	38.19313632	24.55729928	18.29876674	31.54524659	5.036212668	8.981594524	6.742256353	8.106603822	17.03476488	26.65891232	9.180286449	1.532120598	5.26841498066975e-05	0.007183077	Uprt	X	103526424	103551096	+	2304	protein_coding	uracil phosphoribosyltransferase [Source:MGI Symbol;Acc:MGI:2685620]	-
ENSMUSG00000016239	27.2865122	81.4116853	54.96157459	45.74691684	39.68595538	24.17382081	24.25030521	16.37405114	24.31981147	17.03476488	49.81852886	21.2305507	1.228809837	5.54966892377579e-05	0.007441637	Lonrf3	X	35592006	35625994	+	3812	protein_coding	LON peptidase N-terminal domain and ring finger 3 [Source:MGI Symbol;Acc:MGI:1921615]	-
ENSMUSG00000061393	30.10925484	49.2490442	47.94520336	33.54773902	88.53020816	28.20279094	17.96318905	17.33723062	21.27983503	8.517382438	49.87628992	18.66008562	1.421110842	6.15140459626777e-05	0.007909227	Acvr2b	9	119231184	119264061	+	3928	protein_coding	activin receptor IIB [Source:MGI Symbol;Acc:MGI:87912]	-
ENSMUSG00000022383	15.99554163	55.2795394	37.42064653	31.51454271	42.73872118	7.050697736	17.0650296	14.44769219	17.22653312	12.30288574	36.58979829	13.61856768	1.420636096	7.39200460968237e-05	0.009201228	Ppara	15	85619184	85687020	+	3836	protein_coding	peroxisome proliferator activated receptor alpha [Source:MGI Symbol;Acc:MGI:104740]	THR-like
ENSMUSG00000031758	48.92753911	100.5082535	81.85766428	37.61413163	77.33673356	24.17382081	16.16687014	41.4167176	39.51969363	25.55214731	69.24886441	29.3658499	1.239146769	7.77923772647713e-05	0.009406858	Cdyl2	8	117301139	117459730	-	2411	protein_coding	chromodomain protein, Y chromosome-like 2 [Source:MGI Symbol;Acc:MGI:1923046]	-
ENSMUSG00000087014	7.52731371	11.05590788	18.71032326	14.23237413	15.26382899	2.014485067	2.694478357	6.742256353	1.013325478	1.892751653	13.3579496	2.871459382	2.202590571	7.82766816392075e-05	0.009409413	Gm16364	10	39432067	39434058	-	1313	lncRNA	predicted gene 16364 [Source:MGI Symbol;Acc:MGI:3840142]	-
ENSMUSG00000047344	37.63656855	47.23887913	39.75943694	34.56433717	48.84425278	10.07242534	33.23189974	10.59497427	19.25318408	12.30288574	41.60869491	17.09107383	1.275409174	8.20100148865043e-05	0.009800197	Lancl3	X	9066141	9134324	+	3991	protein_coding	LanC lantibiotic synthetase component C-like 3 (bacterial) [Source:MGI Symbol;Acc:MGI:2443335]	-
ENSMUSG00000047976	485.5117343	1035.235011	589.3751828	436.1206072	702.1361337	64.46352216	244.299371	216.7153828	328.3174548	208.2026818	649.6757337	212.3996825	1.612856186	8.68411439246899e-05	0.010081016	Kcna1	6	126617360	126623347	-	4780	protein_coding	potassium voltage-gated channel, shaker-related subfamily, member 1 [Source:MGI Symbol;Acc:MGI:96654]	-
ENSMUSG00000104037	9.409142137	12.06099042	10.52455684	6.099588912	11.19347459	1.007242534	0.898159452	3.852717916	2.026650956	0	9.857550579	1.556954172	2.671876781	8.82439266225535e-05	0.010185656	Gm37776	3	65585807	65588303	+	2497	TEC	predicted gene, 37776 [Source:MGI Symbol;Acc:MGI:5611004]	-
ENSMUSG00000106944	13.17279899	28.14231097	11.69395204	13.21577598	23.40453779	7.050697736	4.490797262	6.742256353	0	4.731879132	17.92587515	4.603126097	1.95990837	0.000100902	0.01132504	Gm43843	6	18429658	18431244	-	1587	TEC	predicted gene 43843 [Source:MGI Symbol;Acc:MGI:5663980]	-
ENSMUSG00000054150	17.87737006	47.23887913	26.89608969	24.39835565	29.51006939	11.07966787	16.16687014	11.55815375	8.106603822	10.41013409	29.18415278	11.46428593	1.340868854	0.00010743	0.011925891	Syne3	12	104896192	104976068	-	5548	protein_coding	spectrin repeat containing, nuclear envelope family member 3 [Source:MGI Symbol;Acc:MGI:2442408]	-
ENSMUSG00000085465	3.763656855	12.06099042	11.69395204	11.18257967	14.24624039	0	1.796318905	3.852717916	0	1.892751653	10.58948388	1.508357695	2.783957294	0.00011556	0.012621514	Gm15347	8	12910358	12927344	-	385	lncRNA	predicted gene 15347 [Source:MGI Symbol;Acc:MGI:3705310]	-
ENSMUSG00000061062	21.64102692	47.23887913	54.96157459	76.2448614	27.47489219	18.13036561	18.8613485	21.18994854	20.26650956	15.14201322	45.51224684	18.71803708	1.278770926	0.000172757	0.017288441	Hdac1-ps	17	78799011	78800454	+	1444	processed_pseudogene	histone deacetylase 1, pseudogene [Source:MGI Symbol;Acc:MGI:3704479]	-
ENSMUSG00000082132	15.05462742	13.06607295	11.69395204	21.34856119	10.175886	31.22451854	26.04662412	29.85856385	40.53301911	26.49852314	14.26781992	30.83224975	-1.103682578	0.00017521	0.017447995	Gm13541	2	52441981	52442263	+	283	processed_pseudogene	predicted gene 13541 [Source:MGI Symbol;Acc:MGI:3651925]	-
ENSMUSG00000079645	15.05462742	34.17280618	35.08185612	30.49794456	23.40453779	9.065182803	17.0650296	8.668615311	12.15990573	8.517382438	27.64235441	11.09522318	1.305270394	0.000177394	0.017493954	Gm17193	12	84969316	84970286	-	691	lncRNA	predicted gene 17193 [Source:MGI Symbol;Acc:MGI:4938020]	-
ENSMUSG00000097267	6.586399496	24.12198083	15.20213765	9.149383368	17.29900619	5.036212668	5.388956714	3.852717916	2.026650956	1.892751653	14.47178151	3.639457981	1.982846169	0.00023093	0.020261044	1700109K24Rik	15	76968598	76980514	+	1492	lncRNA	RIKEN cDNA 1700109K24 gene [Source:MGI Symbol;Acc:MGI:1921553]	-
ENSMUSG00000090307	7.52731371	21.10673323	10.52455684	14.23237413	21.36936059	1.007242534	5.388956714	5.779076874	0	4.731879132	14.9520677	3.381431051	2.124526909	0.000234766	0.020381471	1700071M16Rik	17	43899231	43903333	-	2883	lncRNA	RIKEN cDNA 1700071M16 gene [Source:MGI Symbol;Acc:MGI:1920754]	-
ENSMUSG00000104988	28.22742641	30.15247604	31.57367051	22.36515935	44.77389838	18.13036561	11.67607288	20.22676906	12.15990573	8.517382438	31.41852614	14.14209914	1.154313414	0.000246653	0.021232024	Gm43622	9	110081194	110083212	-	2019	TEC	predicted gene 43622 [Source:MGI Symbol;Acc:MGI:5663759]	-
ENSMUSG00000091133	17.87737006	13.06607295	15.20213765	7.116187064	13.22865179	6.043455202	2.694478357	3.852717916	0	4.731879132	13.2980839	3.464506122	1.939535434	0.000277874	0.023541656	Gm17108	13	69758617	69763020	-	2877	lncRNA	predicted gene 17108 [Source:MGI Symbol;Acc:MGI:4937935]	-
ENSMUSG00000064356	20.7001127	57.28970447	10.52455684	24.39835565	25.43971499	10.07242534	10.77791343	3.852717916	10.13325478	9.463758265	27.67048893	8.860013945	1.646890213	0.000278119	0.023541656	mt-Atp8	MT	7766	7969	+	204	protein_coding	mitochondrially encoded ATP synthase 8 [Source:MGI Symbol;Acc:MGI:99926]	-
ENSMUSG00000108551	0.940914214	13.06607295	4.677580816	7.116187064	11.19347459	0	0	0	2.026650956	0	7.398845928	0.405330191	4.227432295	0.00031911	0.02572508	Gm20274	7	122594571	122595154	+	584	lncRNA	predicted gene, 20274 [Source:MGI Symbol;Acc:MGI:5012459]	-
ENSMUSG00000116226	6.586399496	19.09656816	14.03274245	23.3817575	27.47489219	2.014485067	3.592637809	1.926358958	9.1199293	7.571006612	18.11447196	4.844883549	1.905459267	0.000322441	0.025890846	Gm49502	15	82069717	82071826	+	2110	TEC	predicted gene, 49502 [Source:MGI Symbol;Acc:MGI:6155188]	-
ENSMUSG00000034732	2.822742641	5.025412673	12.86334724	10.16598152	9.158297396	1.007242534	0	0.963179479	1.013325478	1.892751653	8.007156295	0.975299829	3.038032286	0.000338929	0.026687395	Pabpc5	X	118836893	118839862	+	2434	protein_coding	poly(A) binding protein, cytoplasmic 5 [Source:MGI Symbol;Acc:MGI:2136401]	-
ENSMUSG00000058571	45.16388226	61.31003461	90.04343071	41.68052423	77.33673356	16.11588054	33.23189974	43.34307656	28.37311338	34.06952975	63.10692108	31.02669999	1.017115005	0.000360198	0.027710595	Gpc6	14	117162727	118213956	+	6425	protein_coding	glypican 6 [Source:MGI Symbol;Acc:MGI:1346322]	-
ENSMUSG00000113986	9.409142137	7.035577742	10.52455684	10.16598152	9.158297396	0	3.592637809	0.963179479	1.013325478	3.785503306	9.258711126	1.870929214	2.273534912	0.000408909	0.030097757	Gm31333	12	29189166	29249767	+	3131	lncRNA	predicted gene, 31333 [Source:MGI Symbol;Acc:MGI:5590492]	-
ENSMUSG00000107120	7.52731371	17.08640309	8.185766428	2.033196304	20.35177199	0	2.694478357	2.889538437	2.026650956	0.946375826	11.0368903	1.711408715	2.678461304	0.000437333	0.031776867	Gm43059	5	31618366	31619753	+	1388	TEC	predicted gene 43059 [Source:MGI Symbol;Acc:MGI:5663196]	-
ENSMUSG00000104969	34.81382591	41.20838392	42.09822734	23.3817575	28.49248079	17.12312307	25.14846467	12.52133323	16.21320764	10.41013409	33.99893509	16.28325254	1.055311332	0.000473107	0.033578875	Gm43445	3	143902933	143905023	-	2091	lncRNA	predicted gene 43445 [Source:MGI Symbol;Acc:MGI:5663582]	-
ENSMUSG00000097464	10.35005635	13.06607295	4.677580816	20.33196304	10.175886	29.21003348	27.84294302	30.82174333	22.29316051	22.71301983	11.72031183	26.57618004	-1.169708384	0.000481162	0.03394029	Gm26736	6	4946568	4947803	+	1236	TEC	predicted gene, 26736 [Source:MGI Symbol;Acc:MGI:5477230]	-
ENSMUSG00000094797	2.822742641	0	2.338790408	0	0	16.11588054	4.490797262	4.815897395	18.2398586	3.785503306	1.03230661	9.48958742	-3.203492561	0.000605395	0.039292682	Igkv6-15	6	70383453	70383976	-	347	IG_V_gene	immunoglobulin kappa variable 6-15 [Source:MGI Symbol;Acc:MGI:1330831]	-
ENSMUSG00002075283	12.23188478	15.07623802	8.185766428	7.116187064	9.158297396	2.014485067	5.388956714	1.926358958	2.026650956	1.892751653	10.35367474	2.64984067	1.953602685	0.000632125	0.040228973	U6	11	118071767	118071861	-	95	snRNA	U6 spliceosomal RNA [Source:RFAM;Acc:RF00026]	-
ENSMUSG00000102411	15.05462742	27.13722843	29.2348801	25.4149538	20.35177199	3.021727601	14.37055124	8.668615311	14.18655669	4.731879132	23.43869235	8.995865994	1.372288156	0.000675602	0.042119086	Gm36936	9	72635422	72638170	+	2749	TEC	predicted gene, 36936 [Source:MGI Symbol;Acc:MGI:5610164]	-
ENSMUSG00000084088	29.16834063	18.09148562	14.03274245	33.54773902	14.24624039	6.043455202	10.77791343	10.59497427	8.106603822	8.517382438	21.81730962	8.808065832	1.310468968	0.000681892	0.042178798	Gm12941	4	126940176	126940395	+	220	processed_pseudogene	predicted gene 12941 [Source:MGI Symbol;Acc:MGI:3650501]	-
ENSMUSG00000032591	12.23188478	13.06607295	17.54092806	5.08299076	16.28141759	3.021727601	6.287116167	2.889538437	3.039976433	3.785503306	12.84065883	3.804772389	1.737489674	0.000708552	0.043356148	Mst1	9	107957635	107962202	+	2262	protein_coding	macrophage stimulating 1 (hepatocyte growth factor-like) [Source:MGI Symbol;Acc:MGI:96080]	-
ENSMUSG00000054659	27.2865122	17.08640309	42.09822734	27.44815011	39.68595538	14.10139547	17.0650296	16.37405114	14.18655669	13.24926157	30.72104962	14.99525889	1.026271923	0.000850006	0.049763313	Pm20d2	4	33174230	33189737	-	1834	protein_coding	peptidase M20 domain containing 2 [Source:MGI Symbol;Acc:MGI:2685270]	-
ENSMUSG00000033871	45.16388226	113.5743264	80.68826907	58.96269282	117.0226889	18.13036561	56.5840455	33.71128177	48.63962293	42.58691219	83.0823719	39.9304456	1.053852937	0.000854407	0.049802298	Ppargc1b	18	61431207	61533502	-	3990	protein_coding	peroxisome proliferative activated receptor, gamma, coactivator 1 beta [Source:MGI Symbol;Acc:MGI:2444934]	-
