## Supplemental Table 10 for "Non-viral vasculogenic reprogramming restores cognition and mitigates pathology in Alzheimer’s disease"

Table: Gene sets enriched in phenotype 3xTg-AD-EFF (5 samples)�[plain text format]
	GS	GS DETAILS	SIZE	ES	NES	NOM p-val	FDR q-val	FWER p-val	RANK AT MAX	LEADING EDGE
	follow link to MSigDB
1	HALLMARK_MITOTIC_SPINDLE	Details ...	199	0.35	1.7	0.023	0.222	0.194	6720	tags=34%, list=26%, signal=46%
