## Supplemental Table 11 for "Non-viral vasculogenic reprogramming restores cognition and mitigates pathology in Alzheimer’s disease"

Name	Gene	Sequence reference	Reporter	Vendor	Catalog Number
pCMV6-Etv2-GFP	Etv2	NM_007959	GFP	Origene	MG216258
pCMV6-Foxc2-GFP	Foxc2	NM_013519	GFP	Origene	MG221977
pCMV6-Fli1-GFP	Fli1	NM_008026	GFP	Origene	MG225907
pCMV6-AC-GFP	N/A	N/A	GFP	Origene	PS100010
