## Supplemental Table 12 for "Non-viral vasculogenic reprogramming restores cognition and mitigates pathology in Alzheimer’s disease"

Target	Species	Vendor	Catalog #
Etv2	Mus musculus	Thermo Fisher Scientific	Mm00468389_m1
Fli1	Mus musculus	Thermo Fisher Scientific	Mm00484410_m1
Foxc2	Mus musculus	Thermo Fisher Scientific	Mm00546194_s1
gapdh	Mus musculus	Thermo Fisher Scientific	Mm99999915_g1
