## Supplemental Table 13 for "Non-viral vasculogenic reprogramming restores cognition and mitigates pathology in Alzheimer’s disease"

Target	Species	Vendor	Catalog #	Dilution
BrdU	Rat	Abcam	ab6326	1:50
A_ clone 6E10	Mouse	BioLegend	803007	1:20
PPAR_	Rabbit	Invitrogen	PA1-822A	1:500
NeuN	Rabbit	Abcam	ab177487	1:1000
GFAP	Chicken	Invitrogen	PA1-10004	1:1000
Iba1	Rabbit	Wako	019-19741	1:1000
Cd68	Rat	Abcam	ab53444	1:1000
Tubulin	Rabbit	Abcam	ab6046	1:500
Alexa Fluor 488 anti-Rabbit	Goat	Invitrogen	A11034	1:500
Alexa Fluor 568 anti-Rabbit	Goat	Invitrogen	A11036	1:500
Alexa Fluor 647 anti-Rat	Goat	Invitrogen	A21247	1:500
Alexa Fluor 568 anti-Rat	Goat	Abcam	ab175710	1:500
Alexa Fluor 488 anti-Chicken	Goat	Invitrogen	A11039	1:500
HRP anti-Rabbit	Goat	Vector Labs	PI-1000-1	1:500
